# The “abominable mystery” of Schenck: the polymorphism of *Serjania piscatoria* and its implications for the evolution of vascular variants in Paullinieae (Sapindaceae)

**DOI:** 10.1101/2024.04.04.587907

**Authors:** Natália F. Marques, Israel L. Cunha Neto, Lilian A. Brito, Genise V. Somner

## Abstract

*Serjania* is the only genus of Paullinieae that exhibits all types of vascular variants in stems and includes *S. piscatoria* with a complex vascular structure that has intrigued botanists for centuries. Here, we analyzed the stem development of *S. piscatoria* in an evolutionary context and determined its phylogenetic position within the genus. We studied four individuals using standardized anatomical techniques and employed DNA sequencing and phylogenetic analysis to determine the species’ phylogenetic position. Additionally, we employed ancestral state reconstruction to explore the pattern of evolution of vascular variants. We find that the stem development in *S. piscatoria* is determined by various ontogenetic processes that result in vascular variants that occur through modifications during primary and/or secondary growth, or ectopic cambia formation. These various patterns are classified into distinct categories of vascular variants, highlighting the lability of vascular meristems and the polymorphism within the species, which manifests across different individuals. *Serjania piscatoria* belongs to a clade composed of species with compound stems, from which the fissured stems observed in the species would have evolved. The findings provide evidence for the diverse stem vasculature in *Serjania*, and the importance of studying vascular variant diversity from a developmental and evolutionary perspective.

---

> “*Serjania piscatoria* Radlk. stands out among all species of the genus, as far as I know, by the most complex anomalies in its older stems.” Heinrich Schenck (1893, p.100; translation from original in German)
