## Supplemental for "The “abominable mystery” of Schenck: the polymorphism of *Serjania piscatoria* and its implications for the evolution of vascular variants in Paullinieae (Sapindaceae)": Data_3.xlsx

### Sheet: Sheet 1 - Data_3
Data_3
Species	Vascular_variants
Cardiospermum_grandiflorum	Typical
Cardiospermum_urvilleoides	Typical
Paullinia_clathrata	Lobed
Paullinia_hystrix	Typical
Paullinia_pinnata	Compound
S._altissima__sect._Eurycoccus_	Typical
S._ampelopsis__sect._Platycoccus_	Typical
S._biternata__Houssayanthus_	Compound
S._brachylopha__sect._Physococcus_	Compound
S._caracasana__sect._Eucoccus_	Compound
S._cardiospermoides1__sect._Platycoccus_	Compound
S._clematidifolia__sect._Simococcus_	Compound
S._communis_1__sect._Platycoccus_	Compound
S._cristobaliae__Cardiospermum_	Typical
S._crucensis__unplaced_	Compound
S._cuspidata__sect._Platycoccus_	Compound
S._dissecta__Cardiospermum_	NA
S._elongata__unplaced_	Compound
S._emarginata_1__sect._Physococcus_	Typical
S._erythrocaulis__sect._Eurycoccus_	Divided
S._eucardia__sect._Eurycoccus_	Typical
S._rosalindae__unplaced_	Typical
S._frutescens__unplaced_	Typical
S._fuscifolia_1__sect._Simococcus_	Compound
S._goniocarpa__sect._Syncoccus_	Compound
S._grandiceps__sect._Pachycoccus_	Compound
S._guerrerensis__Balsas_	Compound
S._ichthyctona__sect._Oococcus_	Compound
S._incana__Houssayanthus_	Typical
S._inflata__sect._Physococcus_	Compound
S._lachnocarpa__Chimborazoa_	Typical
S._lethalis_1__sect._Oococcus_	Compound
S._marginata_1__sect._Pachycoccus_	Compound
S._membranacea_1__sect._Pachycoccus_	Compound
S._mexicana_1__sect._Phacococcus_	Phloem_wedges
S._cf._racemosa__unplaced_	Typical
S._multflora__sect._Oococcus_	Compound
S._paniculata__sect._Serjania_	Compound
S._perulacea__sect._Oococcus_	Compound
S._pygmaea__Cardiospermum_	Typical
S._rzedowskiana_1__unplaced_	Compound
S._schiedeana_1__sect._Syncoccus_	Compound
S._sonorensis_1__Paullinia_	Typical
S._tortuosa_1__Cardiospermum_	Typical
S._triquetra__sect._Syncoccus_	Compound
S._unguiculata__sect._Physococcus_	Compound
S._yucatanensis__unplaced_	Compound
Urvillea_cuchujaquensis	Typical
Urvillea_ulmacea	Lobed
Paullinia_olivacea	Typical
Cardiospermum_coriundum	Typical
Lophostigma_plumosum	Typical
Thinouia_mucronata	Ectopic_cambia
S._cornigera__sect._Ceratococcus_	Typical
S._deltoidea__sect._Syncoccus_	Compound
S._paucidentata__sect._Oococcus_	Compound
S._pyramidata_1__sect._Eucoccus_	Compound
S._rhombea__sect._Syncoccus_	Compound
Serjania_piscatoria	Fissured
