## Supplemental for "The “abominable mystery” of Schenck: the polymorphism of *Serjania piscatoria* and its implications for the evolution of vascular variants in Paullinieae (Sapindaceae)": Table_S1_V1.xlsx

### Sheet: Sheet2
Abbreviations
Footnotes:
Young stem shape:
Stem pattern:
Typical stem:
Compound stem:

### Sheet: Sheet1
Table 1. Characteristics of species from clade 5, including geographical distribution, stem patterns, and leaf traits.
Genus	Species	Distribution	Stem shape1	Stem surface1	Anatomical pattern1	Stem indument	Stipule shape	Stipule indument	Leaf type	Petiole type	Rachis	Distal/leaflets shape	Lateral/leaflets shape	Leaflet base	Leaflet apex	Texture	Margin	Adaxial face leaflet/indument	Abaxial leaflet/indument	Domatia	Bract/shape	Bract/indumentum	Sepal number	Petal/shape	Crest of petal appendage/posterior	Nectary posterior/shape	Nectary anterior/shape	Ovary/shape	Ovary/indumentum	Fruit/shape	Fruit seminiferous portion	Crest/fruit	Wing/fruit/indumentum	Fruit/size	Constriction below locule	Seminipherous portion	Endocarp wall/indument	Seed/shape
Serjania	piscatoria	Brazil	terete	5-6 costate	Typical stem; fissured stem; compound stem: central vascular cylinder and 1-2 peripheral cylinders; neoformations	glabrous	triangular	-	trifoliolate	winged	absent	ovate	elliptic	decurrent	acute or obtuse-acuminate, mucronate	subcoriaceous	entire or 1-3 teeth bellow the apex	glabrous	glandular trichomes	No	triangular	subglabrate	5	obovate	erose	ovoid	suborbicular, smaller than posterior	obovate, trigonous	glandular trichomes	cordate-ovate	glabrous	Yes	glabrous	3.5 cm long	Yes	inflated	villous	trigonous-ellipsoid
Serjania	goniocarpa	Mexico	subtrigonous	6 costate	Compound stem: central vascular cylinder and 3-6 peripheral cylinders	puberulous	ovate-triangular	-	biternate	naked	naked	ovate-rhomboid or elliptic	ovate or elliptic	attenuate	obtuse or acuminate	subcoriaceous	Serrate-dentate	puberulous at veins	puberulous at veins	No	triangular	-	5	obovate	emarginate to bifid or erose	ovoid	suborbicular, smaller than posterior	obpiramidal, trigonous	reddish tomentose	cordate-ovate	incanous-sub tomentose	Yes	puberulous	2.5-3 cm long	Yes	inflated	densely wooly	clavate-trigonous
Serjania	incana	Paraguay and Argentina	subterete	6 costate	Typical stem	glabrous	deltate	glabrous	5-foliolate	naked	winged	narrow ovate	ovate or obovate	decurrent or rounded	obtuse, mucronate	chartaceous	(2)-6-8 obtuse teeth	puberulous	puberulous or pubescent	Yes	triangular	glabrous	5	obovate	bipartite	ovoid	elliptic	trigonous-elipsoid	glandular trichomes	subsemicircular	glabrous	No	glabrous	2.5-2.7 x 2,8 cm	No	flattened	glabrous	-
Serjania	grandiceps	Bolivia	subtrigonous	3 costate or trisulcate	Compound stem: central vascular cylinder and 6 peripheral cylinders arranged in pairs	puberulous	triangular	glabrous or puberulous	biternate	naked	naked	large-obovate	ovate	decurrent or acute	acute, acute-acuminate, mucronate or obtuse	chartaceous	remotelly serrate-dentate	pilose at veins	pilose at veins	No	triangular	ferruginous-puberulous	-	obovate	erose	ovoid	ovoid, smaller than posterior	pyriform	densely yellow-tomentose	cordate-ovate or -cordate-elliptic	pubescent	No	puberulous	4.5 x 3,5 cm long	Yes	inflated	pubescent	-
Serjania	clematidifolia	Brazil	subterete	8-10 costate	Compound stem: central vascular cylinder and 8-10 peripheral cylinders	tomentose	triangular	pubescent	biternate	naked	naked to winged	rhomboid	ovate or elliptic	decurrent, obtuse or cuneate	acute	chartaceous	crenado-serreada	pubescent at veins	pubescent	No	triangular	-	5	spatulate	erose or bifid	orbicular	ovoid, smaller than posterior	trigonous-obovoid	tomentose	cordate-ovate	pubescent	No	pubescent	2-4.5 x 2.2-3 cm	Yes	inflated	wooly	subglobose
Serjania	fuscifolia	Brazil	obtuse-triangular	3 costate	Compound stem: central vascular cylinder and 8-10 peripheral cylinders	pubescent	triangular	-	biternate	naked	naked to winged	rhomboid	ovate or elliptic	acute, decurrent or obtuse	acute or acuminate	chartaceous	serrate-dentate	pubescent at veins	pubescent	No	triangular	pubescent	5	obovate	emarginate or bifid	ovoid	ovoid, smaller than posterior	trigonous-obovoid	pubescent	cordate-ovate	puberulous or pubescent	Yes	glabrous or subglabrate	1.5-3 x1-2.5 cm	Yes	inflated	puberulous	trigonous-elipsoid
Serjania	paucidentata	Brazil, Trindad and Tobago, French Guiana, Mexico to Bolivia	triangular	5-6 sulcate	Compound stem: central vascular cylinder and 3-5 peripheral cylinders	pubescent to glabrous	ovate	subglabrate	biternate	naked, marginated or narrow-winged	marginate or winged	elliptic, oblong or obovate	elliptic, oblong or obovate	attenuate or cuneate	acuminate, obtuse-linguliform	coriaceous or chartaceous	entire or 1-3 teeth bellow the apex	glabrous	glabrous	No	triangular	apillate at margin	5	spatulate	erose	ovoid	orbicular smaller than posterior	clavate and trigonous	pilose subferruginous	cordate-ovate	ferruginous-hirsutulose	Yes	pilose	2.5-3 x 1.8-2.8 cm	Yes	inflated	pilose	elipsoid
Serjania	pyramidata	Brazil, Mexico, Panama, Colombia, Venezuela, Guiana, Bolivia	terete or subterete	striate	Compound stem: central vascular cylinder and 8-10 peripheral cylinders	tomentulose or puberulent	deltate	hirtellous	biternate	naked	naked	ovate or less often elliptic	oblong, elliptic to nearly lanceolate	cuneate or attenuate, or obtuse to rounded	long acuminate to cuspidate	chartaceous	repando-serrate	sparsely pilose to glabrous	sparsely pilose to glabrous	Yes	subulate	hirtellous	5	spatulate	obcordate-bifid	ovoid	ovoid	obpiramidal, trigonous	-	cordate-ovate	pubescent	No	glabrous	2.3-3 x 2.2 cm	Yes	inflated	glabrous	-
Serjania	mebranacea	Brazil, Guatemala to Colombia, Venezuela, Guiana, Equador, Peru	subterete	5-6 angled	Typical stem	glabrous, sparsely pubescent or less often tomentulose	triangular	hirtellous	biternate	naked or marginated	naked or marginate	ovate or oblong	ovate or oblong	long- attenuate or obtuse to nearly rounded	acute, obtuse or obtusely acuminate, glandular-mucronate	membranaceous	repando-dentate	glabrous	glabrous or sometimes sparsely pilose	No	ovate-deltate	papillate at margin	5	spatulate	emarginate-bilobate	ovoid	-	pyriform	glandular trichomes	cordate-ovate	glabrous	Yes	glabrous	2-2.5 cm long	Yes	inflated	arachnoid-floccose	transversely-obovoid
1As for the other traits, these features were investigated from stems observed in herbarium vouchers; investigated samples vary from portions near the shoot apex to the base of slender branches; these features may change with stem development, specially the "anatomical pattern" if observed in more developed stem, as some vascular variants appear in older developmental stages.
